# Estimating Assembly Base Errors Using K-mer Abundance Difference (KAD) Between Short Reads and Genome Assembled Sequences

**DOI:** 10.1101/2020.03.17.994566

**Authors:** Cheng He, Guifang Lin, Hairong Wei, Haibao Tang, Frank F White, Barbara Valent, Sanzhen Liu

**Author notes:** Corresponding authors: Sanzhen Liu, Department of Plant Pathology, Kansas State University, 4024, Throckmorton Center, Manhattan, Kansas, 66506.

## Abstract

Genome sequences provide genomic maps with a single-base resolution for exploring genetic contents. Sequencing technologies, particularly long reads, have revolutionized genome assemblies for producing highly continuous genome sequences. However, current long-read sequencing technologies generate inaccurate reads that contain many errors. Some errors are retained in assembled sequences, which are typically not completely corrected by using either long reads or more accurate short reads. The issue commonly exists but few tools are dedicated for computing error rates or determining error locations. In this study, we developed a novel approach, referred to as K-mer Abundance Difference (KAD), to compare the inferred copy number of each k-mer indicated by short reads and the observed copy number in the assembly. Simple KAD metrics enable to classify k-mers into categories that reflect the quality of the assembly. Specifically, the KAD method can be used to identify base errors and estimate the overall error rate. In addition, sequence insertion and deletion as well as sequence redundancy can also be detected. Therefore, KAD is valuable for quality evaluation of genome assemblies and, potentially, provides a diagnostic tool to aid in precise error correction. KAD software has been developed to facilitate public uses.
