## Supplementary material for "Estimating Assembly Base Errors Using K-mer Abundance Difference (KAD) Between Short Reads and Genome Assembled Sequences": Data S1

### Sheet: Table S6
Data S1. Error numbers of KAD evaluation with different read depths
Species	Error Rate	Sequence Depth
		20x				30x				40x				50x				60x				70x				80x				90x				100x
		Error k-mer number	TCR (%)	FCR (%)		Error k-mer number	TCR (%)	FCR (%)		Error k-mer number	TCR (%)	FCR (%)		Error k-mer number	TCR (%)	FCR (%)		Error k-mer number	TCR (%)	FCR (%)		Error k-mer number	TCR (%)	FCR (%)		Error k-mer number	TCR (%)	FCR (%)		Error k-mer number	TCR (%)	FCR (%)		Error k-mer number	TCR (%)	FCR (%)
Escherichia coli	0.001	1877819	1	0.93889		408234	1	0.718901		142717	1	0.195933		116529	1	0.0152323		114939	1	0.00160955		114912	1	0.00137496		114841	1	0.000757569		114845	1	0.000792372		114812	1	0.000505174
	0.002	1945294	0.999677	0.883451		512904	0.999461	0.557964		254075	0.999461	0.107657		228424	0.999461	0.00745106		226919	0.999461	0.000868151		226905	0.999461	0.000806505		226814	0.999461	0.000405619		226813	0.999461	0.000401212		226786	0.999461	0.000282204
	0.003	2013773	0.999282	0.833045		615486	0.999354	0.45375		363003	0.99921	0.0737968		337808	0.99921	0.00473346		336411	0.99921	0.000600456		336392	0.99921	0.000544008		336301	0.99921	0.000273564		336300	0.99921	0.000270592		336273	0.99921	0.000190322
	0.004	2076241	0.999461	0.787088		713297	0.999515	0.380255		468283	0.999354	0.0560131		443625	0.999354	0.00354353		442235	0.999408	0.000411546		442190	0.999408	0.000309822		442145	0.999408	0.000208077		442144	0.999408	0.000205815		442117	0.999408	0.000144758
	0.005	2140014	0.999741	0.745053		810769	0.999785	0.327077		570844	0.999785	0.0442485		547215	0.999785	0.0029605		545772	0.999785	0.000342634		545768	0.999785	0.000335307		545677	0.999785	0.000168598		545676	0.999785	0.000166766		545652	0.999785	0.000117292
	0.006	2206475	0.999533	0.706324		906799	0.999354	0.285439		672894	0.999282	0.037049		649523	0.999282	0.0024033		648164	0.999282	0.000310107		648120	0.999282	0.000243782		648054	0.999282	0.000141963		648053	0.999282	0.000140421		648026	0.999282	9.87615e-05
	0.007	2262425	0.999231	0.670108		999966	0.999292	0.253628		770201	0.999169	0.0309802		747902	0.9992	0.00208851		746523	0.9992	0.000245136		746519	0.9992	0.00023978		746432	0.9992	0.000123253		746431	0.9992	0.000121913		746404	0.9992	8.57444e-05
	0.008	2324381	0.999515	0.636638		1091135	0.999515	0.225955		868364	0.999461	0.0273791		845982	0.999488	0.00164779		844732	0.999488	0.000170468		844746	0.999488	0.000187038		844668	0.999488	9.47118e-05		844672	0.999488	9.94469e-05		844639	0.999488	6.03808e-05
	0.009	2380021	0.999449	0.606097		1177650	0.999497	0.203933		960429	0.999449	0.0238801		938987	0.999473	0.0015964		937640	0.999473	0.000162109		937603	0.999473	0.000122653		937552	0.999473	6.71963e-05		937550	0.999473	6.61298e-05		937523	0.999473	3.73324e-05
	0.01	2443722	0.999354	0.577382		1265848	0.999354	0.18413		1054909	0.999246	0.0209942		1034172	0.999289	0.00136438		1032905	0.999289	0.000139413		1032925	0.999289	0.000158772		1032843	0.999289	7.93925e-05		1032838	0.999289	7.45519e-05		1032825	0.999289	6.1966e-05
Saccharomyces cerevisiae	0.001	33562335	0.999671	0.916106		4100270	0.998602	0.296124		2959776	0.998437	0.0091897		2943828	0.998437	0.00216957		2942985	0.998437	0.0020332		2941855	0.998437	0.00158395		2941365	0.998437	0.00142744		2941018	0.998437	0.00108763		2940506	0.998437	0.00102764
	0.002	35666873	0.999835	0.843405		6934100	0.999013	0.171735		5822008	0.998931	0.0046621		5806447	0.998931	0.0010765		5805525	0.998931	0.00101076		5804373	0.998931	0.000793258		5803918	0.998931	0.000707242		5803555	0.998931	0.000541915		5803086	0.998931	0.000514917
	0.003	37720720	0.999863	0.779377		9701855	0.999287	0.119857		8617852	0.999287	0.00298887		8602890	0.999287	0.000654885		8602133	0.999287	0.000591253		8601003	0.999287	0.000473058		8600545	0.999287	0.000433275		8600166	0.999287	0.000335508		8599696	0.999287	0.000313906
	0.004	39709883	0.999897	0.723864		12400200	0.999589	0.0904793		11344392	0.999568	0.00216085		11329648	0.999568	0.000533964		11328887	0.999568	0.000486466		11327773	0.999568	0.000379363		11327310	0.999568	0.000348265		11326959	0.999568	0.000266189		11326497	0.999568	0.000254093
	0.005	41678324	0.999918	0.67435		15043788	0.999589	0.0736562		14013037	0.999572	0.00178279		13998745	0.999556	0.000402557		13997836	0.999556	0.000365465		13996864	0.999556	0.000291973		13996482	0.999556	0.000268174		13996106	0.999556	0.00020727		13995658	0.999556	0.000194668
	0.006	43580810	0.999835	0.629427		17610425	0.999685	0.0613611		16604688	0.999644	0.00145224		16590908	0.999644	0.000344162		16589989	0.999644	0.000315883		16588971	0.999644	0.000252251		16588586	0.999644	0.000223968		16588246	0.999644	0.000166217		16587782	0.999644	0.000168575
	0.007	45445066	0.999859	0.590277		20117849	0.999694	0.0526695		19138338	0.999659	0.00126384		19124826	0.999659	0.0003192		19123905	0.999659	0.000298744		19122889	0.999659	0.000232258		19122529	0.999659	0.000207707		19122184	0.999659	0.000164229		19121719	0.999659	0.000156556
	0.008	47261311	0.999805	0.554321		22569105	0.999671	0.0458827		21613338	0.99964	0.00101738		21600197	0.99964	0.000242875		21599252	0.99964	0.000214787		21598221	0.99964	0.000174918		21597919	0.99964	0.000149998		21597564	0.99964	0.000118733		21597113	0.99964	0.000133233
	0.009	49035842	0.999845	0.52142		24961600	0.999698	0.0406759		24030365	0.99968	0.000881379		24017435	0.99968	0.000193597		24016800	0.99968	0.000185447		24015808	0.99968	0.000143065		24015441	0.99968	0.000133692		24015148	0.99968	0.000104348		24014719	0.99968	9.04904e-05
	0.01	50779204	0.999852	0.492056		27303908	0.999761	0.0358162		26395338	0.999761	0.000813778		26383078	0.999761	0.000189939		26382341	0.999761	0.000183262		26381450	0.999761	0.00014988		26381056	0.999761	0.000125397		26380784	0.999761	9.79462e-05		26380374	0.999761	8.94137e-05
Arabidopsis thaliana	0.001	33562335	0.993223	0.912502		4100270	0.992488	0.283813		2959776	0.992471	0.00784183		2943828	0.992471	0.00246619		2942985	0.992471	0.00217434		2941855	0.992471	0.00179514		2941365	0.992471	0.00163088		2941018	0.992471	0.00151512		2940506	0.992471	0.00134127
	0.002	35666873	0.993056	0.837402		6934100	0.99232	0.163676		5822008	0.992287	0.00392529		5806447	0.992283	0.00125482		5805525	0.992283	0.00109448		5804373	0.992283	0.000899669		5803918	0.992283	0.000822377		5803555	0.992283	0.000760225		5803086	0.992283	0.000678434
	0.003	37720720	0.992827	0.772094		9701855	0.992128	0.11397		8617852	0.992095	0.00252524		8602890	0.992095	0.00079032		8602133	0.992095	0.000698206		8601003	0.992095	0.000571681		8600545	0.992095	0.000520899		8600166	0.992095	0.000477667		8599696	0.992095	0.000421645
	0.004	39709883	0.99311	0.714838		12400200	0.992322	0.0868805		11344392	0.992283	0.00190359		11329648	0.992281	0.000604259		11328887	0.992281	0.000535097		11327773	0.992281	0.000439101		11327310	0.992281	0.000401862		11326959	0.992281	0.000370004		11326497	0.992281	0.000329935
	0.005	41678324	0.993315	0.664246		15043788	0.992581	0.0699064		14013037	0.992538	0.00149669		13998745	0.992536	0.000476475		13997836	0.992536	0.000413209		13996864	0.992536	0.000343793		13996482	0.992536	0.000318439		13996106	0.992536	0.000292511		13995658	0.992536	0.000259439
	0.006	43580810	0.993189	0.619411		17610425	0.992361	0.0582671		16604688	0.992329	0.00123321		16590908	0.992329	0.000400886		16589989	0.992329	0.000346959		16588971	0.992329	0.000287662		16588586	0.992329	0.000263918		16588246	0.992329	0.000246079		16587782	0.992329	0.000217088
	0.007	45445066	0.993333	0.579246		20117849	0.992507	0.0496814		19138338	0.992478	0.00104937		19124826	0.992478	0.000340869		19123905	0.992478	0.000294607		19122889	0.992478	0.000243479		19122529	0.992478	0.000223246		19122184	0.992478	0.00020777		19121719	0.992478	0.000182934
	0.008	47261311	0.993451	0.54302		22569105	0.992639	0.0432101		21613338	0.992606	0.000905975		21600197	0.992606	0.000295648		21599252	0.992606	0.000255427		21598221	0.992606	0.000209		21597919	0.992606	0.000194187		21597564	0.992606	0.00018053		21597113	0.992606	0.000158448
	0.009	49035842	0.993656	0.510232		24961600	0.992904	0.0380496		24030365	0.992858	0.000780977		24017435	0.992856	0.000242951		24016800	0.992854	0.000218349		24015808	0.992854	0.000179216		24015441	0.992854	0.000162771		24015148	0.992854	0.000151072		24014719	0.992854	0.000133752
	0.01	50779204	0.993703	0.480442		27303908	0.992958	0.0339247		26395338	0.992925	0.000680467		26383078	0.992925	0.000215936		26382341	0.992925	0.000189143		26381450	0.992925	0.000157498		26381056	0.992925	0.000142414		26380784	0.992925	0.000132749		26380374	0.992925	0.000117361
Oryza sativa japonica	0.001	85212895	0.952542	0.896622		11751572	0.949758	0.250469		8880822	0.949622	0.00819084		8837368	0.949619	0.0033044		8831191	0.949616	0.00261943		8828492	0.949616	0.0023188		8825869	0.949616	0.00202138		8824459	0.949616	0.00186475		8823314	0.949616	0.00173476
	0.002	91808734	0.951259	0.811038		20213074	0.948363	0.14194		17744631	0.466941	0.00406926		17372275	0.948223	0.00163344		17366319	0.948223	0.00129464		17363637	0.948223	0.00114688		17361046	0.948223	0.000999696		17359562	0.948223	0.000922695		17358530	0.948223	0.000858345
	0.003	98250514	0.950236	0.738869		28446319	0.947202	0.0983684		25716798	0.947051	0.00269219		25675007	0.94705	0.00107587		25669136	0.94705	0.000855635		25666461	0.94705	0.000757609		25663839	0.94705	0.000659329		25662452	0.94705	0.000611117		25661487	0.94705	0.000571079
	0.004	104484641	0.949271	0.677129		36447129	0.946274	0.0748312		33786073	0.946139	0.0019886		33745604	0.946134	0.000793684		33739788	0.946132	0.000633217		33736976	0.946132	0.000558238		33734363	0.946132	0.00048627		33733106	0.946132	0.000451008		33731992	0.946132	0.000417937
	0.005	110556345	0.949017	0.623596		44249772	0.946009	0.0600597		41655987	0.945872	0.00156614		41616744	0.945872	0.000627906		41611080	0.945871	0.000498828		41608189	0.945871	0.0004411		41605585	0.94587	0.000383292		41604243	0.94587	0.000356381		41602973	0.94587	0.000330549
	0.006	116486005	0.949088	0.576937		51838784	0.946047	0.0498941		49314973	0.945903	0.001309		49276240	0.9459	0.000526369		49270486	0.945899	0.000418806		49267674	0.945899	0.000369663		49264962	0.945899	0.000321996		49263426	0.945899	0.000296527		49262371	0.945899	0.000275746
	0.007	122268296	0.949189	0.535892		59229770	0.946162	0.0426066		56766164	0.945995	0.00109302		56728638	0.945991	0.000440437		56722610	0.945991	0.000344742		56720270	0.94599	0.000307534		56717436	0.94599	0.00026574		56715849	0.94599	0.000244798		56714801	0.94599	0.000228386
	0.008	127920070	0.94938	0.499267		66462322	0.94633	0.0369772		64062101	0.946199	0.0009353		64025654	0.946197	0.000373153		64020038	0.946197	0.000295668		64017457	0.946197	0.00026195		64014909	0.946197	0.000229011		64013484	0.946196	0.000212017		64012294	0.946196	0.000198037
	0.009	133391676	0.94979	0.466922		73495981	0.946789	0.0326108		71154812	0.946652	0.000828827		71119066	0.94665	0.000332264		71113629	0.946648	0.000264881		71111028	0.946647	0.000235145		71108583	0.946647	0.000205645		71106972	0.946648	0.000190121		71106228	0.946647	0.000177606
	0.01	138781276	0.950158	0.437459		80389692	0.947195	0.0290572		78107245	0.947054	0.000734285		78072025	0.94705	0.000293398		78066903	0.947049	0.000233628		78064230	0.94705	0.000206565		78061541	0.947049	0.000179769		78060235	0.947049	0.00016687		78058864	0.947049	0.000154202
